# A functional genetic landscape of antibiotic sensitivity across the pneumococcal pangenome reveals conserved and lineage-specific vulnerabilities

**DOI:** 10.64898/2026.02.26.708248

**Authors:** Bevika Sewgoolam, Axel B. Janssen, Louise S. Martin, Monica Rengifo-Gonzalez, Vincent de Bakker, Babet Rozendal, Amelieke J.H. Cremers, Jan-Willem Veening

## Abstract

The large pangenome of *Streptococcus pneumoniae* enables this opportunistic pathogen to adapt and evade antibiotic treatment. Effective treatment of pneumococcal infections requires a better understanding of the genes that modulate susceptibility to antibiotics across the pangenome. Using CRISPRi-seq, we identified genes that contribute to antibiotic sensitivity against a panel of clinically relevant antibiotics across nine pneumococcal strains with diverse resistance profiles, serotypes, and lineages. The here-generated chemical-genetics atlas revealed distinct genome-wide signatures of antibiotic stress that were specific to the antibiotic mode of action and showed both strain-specific and conserved signatures. This allowed us to identify conserved genes involved in antibiotic vulnerability and assign functions to previously uncharacterized genes. For instance, deletion of *mutS2*, which may act as a ribosome collision sensor and *spv_1295*, a conserved gene of unknown function, resulted in increased sensitivity to the macrolide azithromycin across strains, including a macrolide resistant strain, and could be potential targets for global sensitizing therapies. This work establishes a pangenome-wide framework for understanding antibiotic stress responses in *S. pneumoniae*, providing a foundation for the rational development of therapies that exploit conserved and strain-specific vulnerabilities.
