## Supplementary Tables for "A functional genetic landscape of antibiotic sensitivity across the pneumococcal pangenome reveals conserved and lineage-specific vulnerabilities": Supplementary Data 1_D39V_Antibiotics_5 classes and concentrations.xlsx

### Sheet: Sheet1
Antibiotic	Class	Target	Concentration (μg/ml)
Cefotaxime	Cephalosporins	Cell wall synthesis (penicillin-binding proteins	0.01
Ceftriaxone			0.01
Cephalexin			0.5
Ciprofloxacin	Fluoroquinolones	DNA replication (DNA gyrase, and topoisomerase IV	0.5
Levofloxacin			0.35
Moxifloxacin			0.06
Azithromycin	Marcrolides	Protein synthesis (50S ribosomal subunit)	0.13
Clarithromycin			0.12
Erythromycin			0.05
Amoxicillin	Penicillins	Cell wall synthesis (penicillin-binding proteins	0.005
Penicillin G			0.005
Piperacillin			0.004
Rifabutin	Rifamycins	Transcription (RNA polymerase)	0.0015
Rifampicin			0.03
Rifapentine			0.06
