## Supplementary Tables for "A functional genetic landscape of antibiotic sensitivity across the pneumococcal pangenome reveals conserved and lineage-specific vulnerabilities": Supplementary Data 9_Overlap_CRISPRi_Tn-seq_essentiality.xlsx

### Sheet: Sheet1
	D39V
			This study						This study
			Essential	Neutral					Essential	Neutral
	Liu et al., 2017	Essential	287	25	312		Rosconi et al., 2022	Essential	295	31	326
		Neutral	242	1170	1412			Neutral	237	1241	1478
			529	1195	1724				532	1272	1804
	Taiwan19F
			This study
			Essential	Neutral
	Rosconi et al., 2022	Essential	274	23	297
		Neutral	269	1295	1564
			543	1318	1861
	TIGR4
			This study						This study
			Essential	Neutral					Essential	Neutral
	van Opijnen et al., 2009	Essential	280	26	306		Rosconi et al., 2022	Essential	280	20	300
		Neutral	266	1067	1333			Neutral	276	982	1258
			546	1093	1639				556	1002	1558
