## Supplementary Tables for "A functional genetic landscape of antibiotic sensitivity across the pneumococcal pangenome reveals conserved and lineage-specific vulnerabilities": Supplementary Data 10_Sublethal_concentration_multistrain.xlsx

### Sheet: Sheet1
Strain	Amoxicillin	Azithromycin	Levofloxacin	Linezolid
BHN418	0.006	0.35	1	0.6
D39V	0.008	0.2	0.6	0.6
EF3030	0.015	0.3	0.8	0.7
PBCN0272	0.008	0.3	0.7	0.6
PBCN0364	0.01	0.3	0.85	0.6
SN75752	2	0.25	0.6	0.6
Spn1439-106	0.008	0.3	0.7	0.4
TIGR4	0.015	0.35	1	0.6
Taiwan 19F	1.2	1.1	0.7	0.7
