## Supplementary Tables for "A functional genetic landscape of antibiotic sensitivity across the pneumococcal pangenome reveals conserved and lineage-specific vulnerabilities": Supplementary Data 15_Modified_strains_used_in_study.xlsx

### Sheet: Sheet1
Number	Background	Description	Genotype	Reference
VL5108	D39V	dCas9-carrying mutant	BgaA_intergene::tetM-tetR-Ptet-dCas9	This study
VL6077	TIGR4	dCas9-carrying mutant	BgaA_intergene::tetM-tetR-Ptet-dCas9	This study
VL6388	Spn1439-106	dCas9-carrying mutant	BgaA_intergene::dfrA21-tetR-Ptet-dCas9	This study
VL6226	SN75752	dCas9-carrying mutant	BgaA_intergene::tetM-tetR-Ptet-dCas9	This study
VL4946	BHN418	dCas9-carrying mutant	BgaA_intergene::tetM-tetR-Ptet-dCas9	This study
VL4939	EF3030	dCas9-carrying mutant	BgaA_intergene::tetM-tetR-Ptet-dCas9	This study
VL6395	Taiwan 19F	dCas9-carrying mutant	BgaA_intergene::aac(3)I-tetR-Ptet-dCas9	This study
VL5589	PBCN0272	dCas9-carrying mutant	BgaA_intergene::tetM-tetR-Ptet-dCas9	This study
VL5597	PBCN0364	dCas9-carrying mutant	BgaA_intergene::tetM-tetR-Ptet-dCas9	This study
VL5321	D39V	Gene-level sgRNA library	BgaA_intergene::tetM-tetR-Ptet-dCas9 + ZIP::sgRNA(Library)-aad(9)	This study
VL6420	TIGR4	Gene-level sgRNA library	BgaA_intergene::tetM-tetR-Ptet-dCas9 + ZIP::sgRNA(Library)-aad(9)	This study
VL6483	Spn1439-106	Gene-level sgRNA library	BgaA_intergene::dfrA21-tetR-Ptet-dCas9 + ZIP::sgRNA(Library)-aad(9)	This study
VL6487	SN75752	Gene-level sgRNA library	BgaA_intergene::tetM-tetR-Ptet-dCas9 + CIL::sgRNA(Library)-aad(9)	This study
VL5327	BHN418	Gene-level sgRNA library	BgaA_intergene::tetM-tetR-Ptet-dCas9 + ZIP::sgRNA(Library)-aad(9)	This study
VL5324	EF3030	Gene-level sgRNA library	BgaA_intergene::tetM-tetR-Ptet-dCas9 + ZIP::sgRNA(Library)-aad(9)	This study
VL6479	Taiwan 19F	Gene-level sgRNA library	BgaA_intergene::aac(3)I-tetR-Ptet-dCas9 + ZIP::sgRNA(Library)-aad(9)	This study
VL5595	PBCN0272	Gene-level sgRNA library	BgaA_intergene::tetM-tetR-Ptet-dCas9 + ZIP::sgRNA(Library)-aad(9)	This study
VL5603	PBCN0364	Gene-level sgRNA library	BgaA_intergene::tetM-tetR-Ptet-dCas9 + ZIP::sgRNA(Library)-aad(9)	This study
VL3882	D39V	dfrA21 donor strain	prsA::lacI-aac(3)I + ZIP::dfrA21-Plac-MCS	Rueff et al., Nat Comms, 2023
VL1998 (DCI23)	D39V	IPTG-inducible dCas9-carrying base-strain, aac(3)I donor strain	bgaA::tetM-Plac-dCas9 + prsA::lacI-aac(3)I	Liu et al., Mol Syst Biol, 2017
VL3468	D39V	tetM-tetR-Ptet-dCas9 donor	CEP::tetM-tetR-Ptet-dCas9	Veening lab strain collection
VL8169	Taiwan 19F	Taiwan19F; deletion of SPV_1295 homologue	Taiwan 19F (VL124) +EMCPDKAE_00810::aac(3)I	This study
VL8185	PBCN0272	PBCN0272; deletion of SPV_1295 homologue	PBCN0272 + CLMNKJOF_00025::dfrA21	This study
VL8227	PBCN0272	PBCN0272, deletion of mutS2	PBCN0272 + mutS2::dfrA21	This study
VL7930	D39V	D39V, deletion of mutS2	D39V + MutS2::dfrA21	This study
VL7928	D39V	D39V; deletion of SPV_1295	D39V + SPV_1295::dfrA21	This study
VL7112	D39V	D39V; insertion of dfrA21 in CIL locus	D39V + CIL::dfrA21	Veening lab strain collection
