## Supplementary Tables for "A functional genetic landscape of antibiotic sensitivity across the pneumococcal pangenome reveals conserved and lineage-specific vulnerabilities": Supplementary Data 16_Oligonucleotides.xlsx

### Sheet: Sheet1
Number	Name	Sequence (5’-3’)	Reference
OVL143	R-P_PF6	CTGCTCGAAGATTTCAGCTT	This study
OVL1054	pJWV102-InF-F	GGTGATGAAATCAACGTAACATTTAAAG	This study
OVL6185	mCherry internal R	TGCCATGTTATCTTCTTCTC	This study
OVL6186	mCherry internal F	TGTTGAACAATATGAACGC	This study
OVL6462	ISD-PBCN-R1	GGCTATCCCATGCATATTCACT	This study
OVL6462	ISD-PBCN-R1	GGCTATCCCATGCATATTCACT	This study
OVL6480	Pangenome_universal_fwd	TAGTAGTTCAGACGCCGTTAAGCGC	Xu et al., PNAS, 2022
OVL6481	Pangenome_universal_rev	ACAAATTGAGTGTATCTAGGTACGG	Xu et al., PNAS, 2022
OVL6482	BHN418_pangenome_fwd	GGATACATATACGCTCGTCGGGACT	Xu et al., PNAS, 2022
OVL6483	BHN418_pangenome_rev	GCTTAAAACGGGAACATAATCGCTA	Xu et al., PNAS, 2022
OVL6484	D39V_pangenome_fwd	GGGGAAATAACGGATGCGCTCTTGA	Xu et al., PNAS, 2022
OVL6485	D39V_pangenome_rev	GAACGGTATGTACACCTCATCCAGG	Xu et al., PNAS, 2022
OVL6486	EF3030_pangenome_fwd	ACTTCTTCTCGGTCGCATGAGGCTG	Xu et al., PNAS, 2022
OVL6487	EF3030_pangenome_rev	TGATCGTGACAACGGCCCTAATTGG	Xu et al., PNAS, 2022
OVL6496	PBCN0272_pangenome_fwd	CACTGTTTAACAAGCCCGTCAGTAG	Xu et al., PNAS, 2022
OVL6497	PBCN0272_pangenome_rev	CCGTAACCTAAGTGACGAGCCCTCT	Xu et al., PNAS, 2022
OVL6498	PBCN0364_pangenome_fwd	AGAGACTGCCCGACACATCTTAGTG	Xu et al., PNAS, 2022
OVL6499	PBCN0364_pangenome_rev	TTCGTCGATGCGAGCAGGACTTGTT	Xu et al., PNAS, 2022
OVL6506	TIGR4_pangenome_fwd	GCGTTTAAGGTCACATCGCATGAAT	Xu et al., PNAS, 2022
OVL6507	TIGR4_pangenome_rev	CGCCGCTGAGGTGAAATTGGTTTCA	Xu et al., PNAS, 2022
OVL6508	VL1313_pangenome_fwd	CTAAGTGGCGCCGATTGTTTGTCCA	Xu et al., PNAS, 2022
OVL6509	VL1313_pangenome_rev	TTAGCGCGGACTCTCCTATATCGCC	Xu et al., PNAS, 2022
OVL6808	sgRNA_test_tarI_F	TATACATGCGTGTGCCAGTTCCAC	This study
OVL6809	sgRNA_test_tarI_R	AAACGTGGAACTGGCACACGCATG	This study
OVL6924	BHN418_flankU_R	ATTCCCGCTCTTCCTTCTAGCCATAGCTAGAGTTCCGCAATT	This study
OVL6925	EF3030/TIGR4_flankU_R	CCATTGGCTCTTCGTCTAGCCATAGCTAGAGTTCCACAATTGG	This study
OVL6926	BHN418_insert_F	ATTCCCGCTCTTCCGAAAGCTTCTAGCAAAAAACTG	This study
OVL6927	BHN418_insert_R	ATTCCCGCTCTTCCTGTACAGTTACCATACGTAGG	This study
OVL6928	EF3030/TIGR4_insert_F	CCATTGGCTCTTCGAGAAAGCTTCTAGCAAAAAACT	This study
OVL6929	EF3030/TIGR4_insert_R	CCATTGGCTCTTCGTTGTACAGTTACCATACGTAGG	This study
OVL6930	BHN418_flankD_F	ATTCCCGCTCTTCGACAACATTGTTAGAAATCGATTTGACT	This study
OVL6931	EF3030/TIGR4_flankD_R	CCATTGGCTCTTCGCAACATTGTTAGAAATCGATTTGATTG	This study
OVL6985	BHN418_flankU_R_2	TTTCCGCACCTGCTCCTATAGCTAGAGTTCCGCAATT	This study
OVL6987	BHN418_insert_R_2	TTTCCGCACCTGCGAAGGTTGTACAGTTACCATACGTAGG	This study
OVL6988	BHN418_flankD_F_2	TTTCCGCACCTGCACGACAACATTGTTAGAAATCGATTTGACT	This study
OVL6988	BHN418_flankD_F_2	TTTCCGCACCTGCACGACAACATTGTTAGAAATCGATTTGACT	This study
OVL7027	BHN418_insert_F_3	TTTCCGCACCTGCGAAGCTATGGCTAGAAAGCTTCTAGCAAAAA	This study
OVL7028	BHN418_insert_R_3	TTTCCGCACCTGCGAAGGTTGTACAGTTACCATACGTAGGTGTCC	This study
OVL7087	TIGR4 pUC F BsaI v1	CGTTCTGGTCTCCATGTTGGTACCACCCCGTAGAAA	This study
OVL7088	TIGR4 pUC R BsaI v1	CGTTCTGGTCTCCAAGGCCGCGGGATAACGCAG	This study
OVL7089	TIGR4 ZipDown F BsaI v1	CGTTCTGGTCTCGCCTTTAAGCAGCATCAATAAATTGC	This study
OVL7090	TIGR4 ZipDown R BsaI v1	CGTTCTGGTCTCGTAACGACAACTCCCCCCTC	This study
OVL7091	TIGR4 sgRNA F BsaI v1	CGTTCTGGTCTCGGTTAGCTTCTAGCAAAAAACTGG	This study
OVL7092	TIGR4 sgRNA R BsaI v1	CGTTCTGGTCTCGCGAAAAAAAAACCGCGCCCT	This study
OVL7093	TIGR4 ZipUp F BsaI v1	CGTTCTGGTCTCGTTCGTAATTTATTACTGAATAAGAGGGC	This study
OVL7094	TIGR4 ZipUp R BsaI v1	CGTTCTGGTCTCGACATGACACGGATTTTAAGAATAATTC	This study
OVL7095	EF3030 pUC F BsaI v1	TCATCCGGTCTCCAAGTTGGTACCACCCCGTAGAAA	This study
OVL7096	EF3030 pUC R BsaI v1	TCATCCGGTCTCCGAGGCCGCGGGATAACGCAG	This study
OVL7097	EF3030 ZipDown F BsaI v1	TCATCCGGTCTCGCCTCAATTTTAGATTTTTAAGCAGCAT	This study
OVL7098	EF3030 ZipDown R BsaI v1	TCATCCGGTCTCGTAACGACAACTCCCCCCTC	This study
OVL7099	EF3030 sgRNA F BsaI v1	TCATCCGGTCTCGGTTAGCTTCTAGCAAAAAACTGG	This study
OVL7100	EF3030 sgRNA R BsaI v1	TCATCCGGTCTCGCGAAAAAAAAACCGCGCCCT	This study
OVL7101	EF3030 ZipUp F BsaI v1	TCATCCGGTCTCGTTCGTAATTTATTACTGAACAAGAGGG	This study
OVL7102	EF3030 ZipUp R BsaI v1	TCATCCGGTCTCGACTTCATTTTAAAACATGCTGAGAAA	This study
OVL7103	BHN418 pUC F BsaI v1	GTGCATGGTCTCGGCGTTGGTACCACCCCGTAGAAA	This study
OVL7104	BHN418 pUC R BsaI v1	GTGCATGGTCTCGTGGGCCGCGGGATAACGCAG	This study
OVL7105	BHN418 ZipDown F BsaI v1	GTGCATGGTCTCCCCCAATAAATTGCTTCCTTGTTTTGT	This study
OVL7106	BHN418 ZipDown R BsaI v1	GTGCATGGTCTCCCTACACGACTAGTCAAACGAC	This study
OVL7107	BHN418 sgRNA F BsaI v1	GTGCATGGTCTCCGTAGCTTCTAGCAAAAAACTGG	This study
OVL7108	BHN418 sgRNA R BsaI v1	GTGCATGGTCTCCCGAAAAAAAAACCGCGCCCT	This study
OVL7123	BHN418 ZipUp F BsaI v2	GTGCATGGTCTCGTTCGTAATTTATTACTGAACAAGAGGGCAATC	This study
OVL7124	BHN418 ZipUp R BsaI v2	GTGCATGGTCTCGACGCATCTTTCATTTTAAAACATGCTGAGA	This study
OVL7355	D39V BgaA_inter::dcas9 Flank 2 F	TCACACCACCTGCCAACCAACATTGTTAGAAATCAATTTGACTG	This study
OVL9381	pUC18_VL1308_R_bsaI	AGACTCGGTCTCCAGGCCGCGGGATAACGCAG	This study
OVL9382	ZIP-Flank_F_Vl1308	AGACTCGGTCTCCGCCTTTAAGCAGCATCAATAAATTGC	This study
OVL9383	VL1308_pangenome_fwd	CTCAGCCTGCCTCGCTTCTGATATT	Xu et al., PNAS, 2022
OVL9384	VL1308_pangenome_rev	ATATGTGGAAGCGACAATTCAGCAG	Xu et al., PNAS, 2022
OVL9449	TetM-TrimR switch dcas9 Fl1 R	ACTGCTCGTCTCGAAGCTAATTTTATTGCAATAACAAGTG	This study
OVL9450	TetM-TrimR switch dcas9 trimR f	ACTGCTCGTCTCCGCTTACGACGCGCATAGACG	This study
OVL9451	TetM-TrimR switch dcas9 trimR R	ACTGCTCGTCTCCTCATGAACCCGGAATCGGTC	This study
OVL9452	TetM-TrimR switch dcas9 Fl1 F	ACTGCTCGTCTCGATGATTTCACCTCGTTGATTATGT	This study
OVL9453	VL1313 PepY puc F	GAACAGGGTCTCCGCGTTGGTACCACCCCGTAGAAA	This study
OVL9454	VL1313 PepY puc R	GAACAGGGTCTCCATGGCCGCGGGATAACGCAG	This study
OVL9455	VL1313 PEPY flU F	GAACAGGGTCTCCCCATCCATGTTTGTATTTCTCCATC	This study
OVL9456	VL1313 PEPY flU R	GAACAGGGTCTCCCTGTATAATAAAGTTACAAAGATGTACGAC	This study
OVL9457	VL1313 PEPY construct F	GAACAGGGTCTCGACAGCTTCTAGCAAAAAACTGG	This study
OVL9458	VL1313 PEPY construct R	GAACAGGGTCTCGCTAAAAAAAAACCGCGCCCT	This study
OVL9459	VL1313 PEPY flD F	GAACAGGGTCTCGTTAGTGTCTTTAGTAAATTTAGGGAC	This study
OVL9460	VL1313 PEPY flD R	GAACAGGGTCTCGACGCTCCACTTCGTTCCCTT	This study
OVL9461	VL1313 BgaA Dcas9 FlU F	AAGCTGTGCCTTATCGTG	This study
OVL9632	Taiwan19F_pangenome_fwd	TATGAGGACGAATCTCCCGCTTATA	Xu et al., PNAS, 2022
OVL9633	Taiwan19F_pangenome_rev	TAGGAGGTGGGATTATATAAACCAC	Xu et al., PNAS, 2022
OVL9634	G54_dcas9_fwd_aarI	ACTGCTCACCTGCAGGACTATGGCTAGAAAGCTTCTAGC	This study
OVL9635	TetM-GentaR switch dcas9 Fl1 R	ACTGCTCACCTGCGACTAAGCTAATTTTATTGCAATAACAAGTG	This study
OVL9636	TetM-GentaR switch dcas9 GenR f	ACTGCTCACCTGCCAGTGCTTATTATTAGGTGGCGGTACT	This study
OVL9637	TetM-GentaR switch dcas9 GenR R	ACTGCTCACCTGCCAGTTCATGTTACGCAGCAGCAAC	This study
OVL9638	TetM-GentaR switch dcas9 Fl2 F	ACTGCTCACCTGCCCTAATGATTTCACCTCGTTGATTATGT	This study
OVL9639	BgaA Flup Taiwan19F	GGTGATGAAATTAACGTTACCTTTAAAG	This study
OVL9640	G54_ori_F	ACTGCTGGTCTCGATACCCCGTAGAAAAGATCAAA	This study
OVL9641	G54_ori_R	ACTGCTGGTCTCGAAGGGATAACGCAGGAAAGA	This study
OVL9643	G54_zipfl1_R	ACTGCTGGTCTCCGTATGACACGGATTTTAAGAATAATTC	This study
OVL9644	G54_construct_R	ACTGCTGGTCTCCCAAAAAAAAAACCGCGCCCT	This study
OVL9645	taiwan_zipfl1_R	ACTGCTGGTCTCGCTAACGACAACTCCCTCCTC	This study
OVL9646	taiwan_zipfl2_R	ACTGCTGGTCTCGTTGTAATTTATTACTGAACAAGAGGGC	This study
OVL9647	taiwan_sgRNA_R	ACTGCTGGTCTCGTTAGCTTCTAGCAAAAAACTGG	This study
OVL10371	upp_sgRNA_F	TATAACAATTTGTGTTGAATCAGT	This study
OVL10372	upp_sgRNA_R	AAACACTGATTCAACACAAATTGT	This study
OVL12195	SPV1348_F1_F	ACTGCTCGTCTCGCATTTTCAACTCCTTTTTATATAGTTTTGAT	This study
OVL12196	SPV1348_F1_R	ACTGCTCGTCTCCAATGAACCCGGAATCGGTC	This study
OVL12197	SPV1348_KO_F	ACTGCTCGTCTCCTGATTAGCTTTTACGACGCGC	This study
OVL12198	SPV1348_KO_R	ACTGCTCGTCTCGATCATACTCAAGAGGAGGTAATC	This study
OVL12199	SPV1348_F2_F	TTGCCTGCTCCCAACACACG	This study
OVL12202	SPV1294_F1_R	CGAGAAGCCATTCTATCTGG	This study
OVL12203	SPV1294_KO_F	CTTCAACGACAGGTATGTTG	This study
OVL12204	SPV1294_KO_R	ACTGCTGCTCTTCCGGAACATCCTATTGAACATTGC	This study
OVL12205	SPV1294_F2_F	ACTGCTGCTCTTCCAAGCTAACCCTTTTATCTGGAGGAACA	This study
OVL12214	SPV1295_F1_R	ACAGCTACCCTTGTTGGG	This study
OVL12215	SPV1295_KO_F	ACTGCTGCTCTTCGTCCCATGAACCCGGAATCGGTC	This study
OVL12216	SPV1295_KO_R	ACTGCTGCTCTTCGCTTTTACGACGCGCATAG	This study
OVL12217	SPV1295_F2_F	GCCAGAGGTCTCGCATTTTCAACTCCTTTTTATATAGTTTTGATAAC	This study
OVL12218	SPV1295_F2_R	GCCAGAGGTCTCTAATCATACTCAAGAGGAGGTAATC	This study
OVL12219	mutS2_F1_F	GCCAGAGGTCTCAGATTATTATTAGGTGGCGGTACT	This study
OVL12220	mutS2_F1_R	GCCAGAGGTCTCTAATGTTACGCAGCAGCAAC	This study
OVL12221	mutS2_KO_F	TTGATAGGCCAAGCGTTCGC	This study
OVL12222	mutS2_KO_R	GAAGGTGGTCTCTATTGTTCATTGGATTACCTCCTC	This study
OVL12223	mutS2_F2_F	AAGAATTCCAAGTTCCTTTTGT	This study
OVL12258	sgRNA_accB_F	TATATGAGTTGCAACTTCAGGCAC	This study
OVL12259	sgRNA_accB_R	AAACGTGCCTGAAGTTGCAACTCA	This study
OVL12260	sgRNA_spv0645_F	TATAATCGTAGCCATCATACCAGC	This study
OVL12261	sgRNA_spv0645_R	AAACGCTGGTATGATGGCTACGAT	This study
OVL12262	sgRNA_axe1_F	TATATTAATTTCTTCTAGCAAAGC	This study
OVL12263	sgRNA_axe1_R	AAACGCTTTGCTAGAAGAAATTAA	This study
OVL12264	sgRNA_axe1_SN75752_F	TATAAACCTCATCCCTTCCTCTAT	This study
OVL12265	sgRNA_axe1_SN75752_R	AAACATAGAGGAAGGGATGAGGTT	This study
OVL12421	mutS2_ISD_R	GAAGGTGGTCTCCAAGTTGAGAAATTCAATCTCAACTTT	This study
OVL12422	1294_ISU-R	GAAGGTGGTCTCACAATGTTACGCAGCAGCAAC	This study
OVL12423	1294_ISD-F	GAAGGTGGTCTCTACTTATTATTAGGTGGCGGTACT	This study
OVL12424	1348_ISU_F	TCGTTTGGTCTCGATGGGAACATCCTATTGAACATTG	This study
OVL12432	1295_ISU-R	TCGTTTGGTCTCAAACCCTTTTATCTGGAGGAACA	This study
OVL12467	1294::GmR-ISD-R	TCGTTTGGTCTCTGGTTATTATTAGGTGGCGGTACT	This study
OVL12468	1294::GmR-R	TCGTTTGGTCTCACCATGTTACGCAGCAGCAAC	This study
OVL12469	1294::GmR-F	ACTGCTCGTCTCCTTGGATTACCTCCTCTTGAGT	This study
OVL12470	1294::GmR-ISU-F	ACTGCTCGTCTCGAATGTAAAAAAGTTGAGAAATTCAATCT	This study
OVL12471	1295::GmR-ISD-R	ACTGCTCGTCTCGCCAATGAACCCGGAATCGGTC	This study
OVL12472	1295::GmR-R	ACTGCTCGTCTCGCATTTAGCTTTTACGACGCGC	This study
OVL12473	1295::GmR-F	TCGTGAGGTGAATTTTATGGCA	This study
OVL12474	1295::GmR-ISU-F	ACTGCTCGTCTCGGGCTTTATTTCCTTGTCTTTGAATGT	This study
OVL12475	1348::GmR_ISD-R	ACTAAAGCGATTGTGCCAGGG	This study
OVL12476	1348::GmR-R	ACTGCTCGTCTCCCTCAGTATTCTGGACTTTATAAAGTAAAAA	This study
OVL12477	1348::GmR-F	ACTGCTCGTCTCGTGAGCTTCTAGCAAAAAACTGG	This study
OVL12478	1348::GmR_ISU-F	ACTGCTCGTCTCGAGCCGCATGCAAAACAATGA	This study
