## Supplementary Tables for "A functional genetic landscape of antibiotic sensitivity across the pneumococcal pangenome reveals conserved and lineage-specific vulnerabilities": Supplementary Data 17_Strain_construction_methods.xlsx

### Sheet: Sheet1
Strain	Fragment	Template	Oligonucleotide primers	Enzyme	Resulting strain	Result
D39V	BgaA_intergene flank up	D39V WT	OVL1054 + OVL6985	AarI	VL5108	dCas9-carrying strain
D39V	BgaA_intergene flank down	D39V WT	OVL7355 + OVL6462	AarI	VL5108	dCas9-carrying strain
D39V	tetM-tetR-Ptet-dCas9	VL3468	OVL7027 + OVL7028	AarI	VL5108	dCas9-carrying strain
EF3030	BgaA_intergene flank up	EF3030 WT	OVL1054 + OVL6925	SapI	VL4939	dCas9-carrying strain
EF3030	BgaA_intergene flank down	EF3030 WT	OVL6931+ OVL6462	SapI	VL4939	dCas9-carrying strain
EF3030	tetM-tetR-Ptet-dCas9	VL3468	OVL6928 + OVL6929	SapI	VL4939	dCas9-carrying strain
BHN418	BgaA_intergene flank up	BHN418 WT	OVL1054 + OVL6924	SapI	VL4946	dCas9-carrying strain
BHN418	BgaA_intergene flank down	BHN418 WT	OVL6462 + OVL6930	SapI	VL4946	dCas9-carrying strain
BHN418	tetM-tetR-Ptet-dCas9	VL3468	OVL6926 + OLV 6927	SapI	VL4946	dCas9-carrying strain
TIGR4	BgaA_intergene flank up	TIGR4 WT	OVL1054 + OVL6925	SapI	VL6075	dCas9-carrying strain
TIGR4	BgaA_intergene flank down	TIGR4 WT	OVL6931+ OVL6462	SapI	VL6075	dCas9-carrying strain
TIGR4	tetM-tetR-Ptet-dCas9	VL3468	OVL6928 + OVL6929	SapI	VL6075	dCas9-carrying strain
PBCN0272	BgaA_intergene flank up	PBCN0272 WT				dCas9-carrying strain
PBCN0272	BgaA_intergene flank down	PBCN0272 WT				dCas9-carrying strain
PBCN0272	tetM-tetR-Ptet-dCas9	VL3468				dCas9-carrying strain
PBCN0364	BgaA_intergene flank up	PBCN0364 WT				dCas9-carrying strain
PBCN0364	BgaA_intergene flank down	PBCN0364 WT				dCas9-carrying strain
PBCN0364	tetM-tetR-Ptet-dCas9	VL3468				dCas9-carrying strain
Taiwan19F	BgaA_intergene flank up	Taiwan19F WT	OVL6985 + OVL9636	AarI	VL6395	dCas9-carrying strain
Taiwan19F	BgaA_intergene flank down	Taiwan19F WT	OVL6462 + OVL6988	AarI	VL6395	dCas9-carrying strain
Taiwan19F	aac(3)I-tetR-Ptet-dCas9	VL6366	OVL6987 + OVL9634	AarI	VL6395	dCas9-carrying strain
SN75752	BgaA_intergene flank up	SN75752 WT	OVL6985 + OVL9461	AarI	VL6226	dCas9-carrying strain
SN75752	BgaA_intergene flank down	SN75752 WT	OVL6462 + OVL6988	AarI	VL6226	dCas9-carrying strain
SN75752	tetM-tetR-Ptet-dCas9	VL3468	OVL7027 + OVL7028	AarI	VL6226	dCas9-carrying strain
Spn1439-106	BgaA_intergene flank up	Spn1439-106 WT	OVL1054 + OVL6985	AarI	VL6388	dCas9-carrying strain
Spn1439-106	BgaA_intergene flank down	Spn1439-106 WT	OVL6462 + OVL6988	AarI	VL6388	dCas9-carrying strain
Spn1439-106	dfrA21-tetR-Ptet-dCas9	VL6227	OVL7027 + OVL7028	AarI	VL6388	dCas9-carrying strain
D39V	dCas9 construct flank up	VL5108	OVL1054 + OVL9449	Esp3I	VL6227	Switch dCas9 marker
D39V	dCas9 construct flank down	VL5108	OVL9450 + OVL9451	Esp3I	VL6227	Switch dCas9 marker
D39V	dfrA21	VL3755	OVL143 + OVL9452	Esp3I	VL6227	Switch dCas9 marker
D39V	dCas9 construct flank up	VL5108	OVL1054 + OVL6935	Esp3I	VL6366	Switch dCas9 marker
D39V	dCas9 construct flank down	VL5108	OVL9636 + OVL9637	Esp3I	VL6366	Switch dCas9 marker
D39V	aac(3)I	DCI23	OVL143 + OVL9638	Esp3I	VL6366	Switch dCas9 marker
EF3030	ZIP flank up	EF3030	OVL7101 + OVL7102	BsaI	VL4950	Construction pPEPZ
EF3030	ZIP flank down	EF3030	OVL7097 + OVL7098	BsaI	VL4950	Construction pPEPZ
EF3030	Origin of replication	pPEPZ-sgRNAclone	OVL7095 + OVL7096	BsaI	VL4950	Construction pPEPZ
EF3030	mCherry-aad(9)	pPEPZ-sgRNAclone	OVL7099 + OVL7100	BsaI	VL4950	Construction pPEPZ
BHN418	ZIP flank up	BHN418	OVL7123 + OVL7124	BsaI	VL4951	Construction pPEPZ
BHN418	ZIP flank down	BHN418	OVL7105 + OVL7106	BsaI	VL4951	Construction pPEPZ
BHN418	Origin of replication	pPEPZ-sgRNAclone	OVL7103 + OVL7104	BsaI	VL4951	Construction pPEPZ
BHN418	mCherry-aad(9)	pPEPZ-sgRNAclone	OVL7107 + OVL7108	BsaI	VL4951	Construction pPEPZ
TIGR4	ZIP flank up	TIGR4	OVL7089 + OVL7090	BsaI	VL6049	Construction pPEPZ
TIGR4	ZIP flank down	TIGR4	OVL7093 + OVL7094	BsaI	VL6049	Construction pPEPZ
TIGR4	Origin of replication	pPEPZ-sgRNAclone	OVL7087 + OVL7088	BsaI	VL6049	Construction pPEPZ
TIGR4	mCherry-aad(9)	pPEPZ-sgRNAclone	OVL7091 + OVL7092	BsaI	VL6049	Construction pPEPZ
PBCN0272	ZIP flank up	PBCN0272		BsaI	VL5589	Construction pPEPZ
PBCN0272	ZIP flank down	PBCN0272		BsaI	VL5589	Construction pPEPZ
PBCN0272	Origin of replication	pPEPZ-sgRNAclone		BsaI	VL5589	Construction pPEPZ
PBCN0272	mCherry-aad(9)	pPEPZ-sgRNAclone		BsaI	VL5589	Construction pPEPZ
PBCN0364	ZIP flank up	PBCN0364		BsaI	VL5597	Construction pPEPZ
PBCN0364	ZIP flank down	PBCN0364		BsaI	VL5597	Construction pPEPZ
PBCN0364	Origin of replication	pPEPZ-sgRNAclone		BsaI	VL5597	Construction pPEPZ
PBCN0364	mCherry-aad(9)	pPEPZ-sgRNAclone		BsaI	VL5597	Construction pPEPZ
Taiwan19F	ZIP flank up	Taiwan19F	OVL7089 + OVL9645	BsaI	VL6371	Construction pPEPZ
Taiwan19F	ZIP flank down	Taiwan19F	OVL9643 + OVL9646	BsaI	VL6371	Construction pPEPZ
Taiwan19F	Origin of replication	pPEPZ-sgRNAclone	OVL9640 + OVL9641	BsaI	VL6371	Construction pPEPZ
Taiwan19F	w	pPEPZ-sgRNAclone	OVL9644 + OVL9647	BsaI	VL6371	Construction pPEPZ
SN75752	CIL flank up	SN75752	OVL9455 + OVL9456	BsaI	VL6229	Construction pPEPY
SN75752	CIL flank down	SN75752	OVL9459 + OVL9460	BsaI	VL6229	Construction pPEPY
SN75752	Origin of replication	pPEPZ-sgRNAclone	OVL9453 + OVL9454	BsaI	VL6229	Construction pPEPY
SN75752	mCherry-aad(9)	pPEPZ-sgRNAclone	OVL9457 + OVL9458	BsaI	VL6229	Construction pPEPY
Spn1439-106	ZIP flank up	Spn1439-106	OVL7098 + OVL9382	BsaI	VL6228	Construction pPEPZ
Spn1439-106	ZIP flank down	Spn1439-106	OVL7102 + OVL7123	BsaI	VL6228	Construction pPEPZ
Spn1439-106	Origin of replication	pPEPZ-sgRNAclone	OVL7095 + OVL9381	BsaI	VL6228	Construction pPEPZ
Spn1439-106	mCherry-aad(9)	pPEPZ-sgRNAclone	OVL7099 + OVL7108	BsaI	VL6228	Construction pPEPZ
D39V	SPV_1295 flank up	D39V WT	OVL12213 + OVL12214	Esp3I	VL7928	SPV_1295 KO
D39V	dfrA21	VL7112	OVL12215 + OVL12216	Esp3I	VL7928	SPV_1295 KO
D39V	SPV_1295 flank down	D39V WT	OVL12217 + OVL12218	Esp3I	VL7928	SPV_1295 KO
D39V	MutS2 flank up	D39V WT	OVL12219 + OVL12220	Esp3I	VL7930	MutS2 KO
D39V	dfrA21	VL7112	OVL12221 + OVL12222	Esp3I	VL7930	MutS2 KO
D39V	MutS2 flank down	D39V WT	OVL12223 + OVL12224	Esp3I	VL7930	MutS2 KO
